# Sentences, Words, Attention: A “Transforming” Aphorism for the Discovery of pre-miRNA Regions across Plant Genomes

**DOI:** 10.1101/2022.07.14.500029

**Authors:** Sagar Gupta, Vishal Saini, Rajiv Kumar, Ravi Shankar

**Affiliations:** Studio of Computational Biology & Bioinformatics, The Himalayan Centre for High-throughput Computational Biology, (HiCHiCoB, A BIC supported by DBT, India), CSIR-Institute of Himalayan Bioresource Technology (CSIR-IHBT), Palampur (HP), 176061, India; Biotechnology Division, CSIR-Institute of Himalayan Bioresource Technology (CSIR-IHBT), Palampur (HP), 176061, India; Academy of Scientific and Innovative Research (AcSIR), Ghaziabad, Uttar Pradesh-201002

**Keywords:** microRNA, Transformers, CNN, Deep learning, Genomics

## Abstract

Discovering pre-miRNAs is the core of miRNA discovery. Using traditional sequence/structural features many tools have been published to discover miRNAs. However, in practical applications like genomic annotations, their actual performance has been far away from acceptable. This becomes more grave in plants where unlike animals pre-miRNAs are much more complex and difficult to identify. This is reflected by the huge gap between the available software for miRNA discovery and species specific miRNAs information for animals and plants. Here, we present miWords, an attention based genomic language processing transformer and context scoring deep-learning approach, with an optional sRNA-seq guided CNN module to accurately identify pre-miRNA regions in plant genomes. During a comprehensive bench-marking the transformer part of miWords alone significantly outperformed the compared published tools with consistent performance while breaching accuracy of 98% across a large number of experimentally validated data. Performance of miWords was also evaluated across *Arabidopsis* genome where also miWords, even without using its sRNA-seq reads module, outperformed those software which essentially require sRNA-seq reads to identify miRNAs. miWords was run across the Tea genome, reporting 803 pre-miRNA regions, all validated by sRNA-seq reads from multiple samples, and 10 randomly selected cases re-validated by qRT-PCR.
