## Supplementary Table S1 for "Sentences, Words, Attention: A “Transforming” Aphorism for the Discovery of pre-miRNA Regions across Plant Genomes"

### Sheet: Sheet 1
Sheet 1: Stats of different properties of pre-miRNAs between plant and animal species.
S. No.	Features	Plant	Animal
1	AU %	57.1375	50.977
2	GC %	41.9051	48.0885
3	Length of sequence	147.994	80.2909
4	Number of bulges	7.22259	4.11312
5	Terminal loop length	36.1127	26.098
6	MFE	-63.2549	-33.6311
7	Maximum Bulge size	9.65975	8.42015
8	Mismatches	4.39469	2.62232
9	Stem length	60.9825	33.5964
