## Supplementary Table S2 for "Sentences, Words, Attention: A “Transforming” Aphorism for the Discovery of pre-miRNA Regions across Plant Genomes"

### Sheet: Information
Sheet 1: sRNA-seq data for Arabidopsis thaliana
Sheet 2: sRNA-seq data for Camellia sinsesis
Sheet 3: Positive & Negative Dataset species wise breakup for Dataset A

### Sheet: Sheet 1
Sheet 1: sRNA-seq data for Arabidopsis thaliana
S.No.	Run Accession	Library Strategy	Sample Accession	Experiment Accession	Instrument Platform	Library Layout	Library Selection	Library Source	Scientific Name	Study Accession
1	SRR9179040	miRNA-Seq	SAMN11935494	SRX5951680	Illumina HiSeq 2500	SINGLE	size fractionation	TRANSCRIPTOMIC	Arabidopsis thaliana	PRJNA545832
2	SRR9179044	miRNA-Seq	SAMN11935519	SRX5951684	Illumina HiSeq 2500	SINGLE	size fractionation	TRANSCRIPTOMIC	Arabidopsis thaliana	PRJNA545832
3	SRR9179045	miRNA-Seq	SAMN11935513	SRX5951685	Illumina HiSeq 2500	SINGLE	size fractionation	TRANSCRIPTOMIC	Arabidopsis thaliana	PRJNA545832
4	SRR9179046	miRNA-Seq	SAMN11935512	SRX5951686	Illumina HiSeq 2500	SINGLE	size fractionation	TRANSCRIPTOMIC	Arabidopsis thaliana	PRJNA545832
5	SRR9179047	miRNA-Seq	SAMN11935518	SRX5951687	Illumina HiSeq 2500	SINGLE	size fractionation	TRANSCRIPTOMIC	Arabidopsis thaliana	PRJNA545832
6	SRR9179048	miRNA-Seq	SAMN11935517	SRX5951688	Illumina HiSeq 2500	SINGLE	size fractionation	TRANSCRIPTOMIC	Arabidopsis thaliana	PRJNA545832
7	SRR9179049	miRNA-Seq	SAMN11935516	SRX5951689	Illumina HiSeq 2500	SINGLE	size fractionation	TRANSCRIPTOMIC	Arabidopsis thaliana	PRJNA545832
8	SRR9179050	miRNA-Seq	SAMN11935515	SRX5951690	Illumina HiSeq 2500	SINGLE	size fractionation	TRANSCRIPTOMIC	Arabidopsis thaliana	PRJNA545832
9	SRR9179051	miRNA-Seq	SAMN11935514	SRX5951691	Illumina HiSeq 2500	SINGLE	size fractionation	TRANSCRIPTOMIC	Arabidopsis thaliana	PRJNA545832
10	SRR9179052	miRNA-Seq	SAMN11935511	SRX5951692	Illumina HiSeq 2500	SINGLE	size fractionation	TRANSCRIPTOMIC	Arabidopsis thaliana	PRJNA545832
11	SRR9179053	miRNA-Seq	SAMN11935510	SRX5951693	Illumina HiSeq 2500	SINGLE	size fractionation	TRANSCRIPTOMIC	Arabidopsis thaliana	PRJNA545832
12	SRR9179054	miRNA-Seq	SAMN11935509	SRX5951694	Illumina HiSeq 2500	SINGLE	size fractionation	TRANSCRIPTOMIC	Arabidopsis thaliana	PRJNA545832
13	SRR9179055	miRNA-Seq	SAMN11935508	SRX5951695	Illumina HiSeq 2500	SINGLE	size fractionation	TRANSCRIPTOMIC	Arabidopsis thaliana	PRJNA545832
14	SRR9179056	miRNA-Seq	SAMN11935507	SRX5951696	Illumina HiSeq 2500	SINGLE	size fractionation	TRANSCRIPTOMIC	Arabidopsis thaliana	PRJNA545832
15	SRR9179057	miRNA-Seq	SAMN11935506	SRX5951697	Illumina HiSeq 2500	SINGLE	size fractionation	TRANSCRIPTOMIC	Arabidopsis thaliana	PRJNA545832
16	SRR9179058	miRNA-Seq	SAMN11935505	SRX5951698	Illumina HiSeq 2500	SINGLE	size fractionation	TRANSCRIPTOMIC	Arabidopsis thaliana	PRJNA545832
17	SRR9179059	miRNA-Seq	SAMN11935504	SRX5951699	Illumina HiSeq 2500	SINGLE	size fractionation	TRANSCRIPTOMIC	Arabidopsis thaliana	PRJNA545832
18	SRR9179062	miRNA-Seq	SAMN11935501	SRX5951702	Illumina HiSeq 2500	SINGLE	size fractionation	TRANSCRIPTOMIC	Arabidopsis thaliana	PRJNA545832
19	SRR9179066	miRNA-Seq	SAMN11935459	SRX5951706	Illumina HiSeq 2500	SINGLE	size fractionation	TRANSCRIPTOMIC	Arabidopsis thaliana	PRJNA545832
20	SRR9179068	miRNA-Seq	SAMN11935457	SRX5951708	Illumina HiSeq 2500	SINGLE	size fractionation	TRANSCRIPTOMIC	Arabidopsis thaliana	PRJNA545832
21	SRR9179069	miRNA-Seq	SAMN11935456	SRX5951709	Illumina HiSeq 2500	SINGLE	size fractionation	TRANSCRIPTOMIC	Arabidopsis thaliana	PRJNA545832
22	SRR9179070	miRNA-Seq	SAMN11935455	SRX5951710	Illumina HiSeq 2500	SINGLE	size fractionation	TRANSCRIPTOMIC	Arabidopsis thaliana	PRJNA545832
23	SRR9179071	miRNA-Seq	SAMN11935454	SRX5951711	Illumina HiSeq 2500	SINGLE	size fractionation	TRANSCRIPTOMIC	Arabidopsis thaliana	PRJNA545832
24	SRR9179072	miRNA-Seq	SAMN11935493	SRX5951712	Illumina HiSeq 2500	SINGLE	size fractionation	TRANSCRIPTOMIC	Arabidopsis thaliana	PRJNA545832
25	SRR9179074	miRNA-Seq	SAMN11935489	SRX5951714	Illumina HiSeq 2500	SINGLE	size fractionation	TRANSCRIPTOMIC	Arabidopsis thaliana	PRJNA545832
26	SRR9179075	miRNA-Seq	SAMN11935488	SRX5951715	Illumina HiSeq 2500	SINGLE	size fractionation	TRANSCRIPTOMIC	Arabidopsis thaliana	PRJNA545832
27	SRR9179076	miRNA-Seq	SAMN11935487	SRX5951716	Illumina HiSeq 2500	SINGLE	size fractionation	TRANSCRIPTOMIC	Arabidopsis thaliana	PRJNA545832
28	SRR9179077	miRNA-Seq	SAMN11935492	SRX5951717	Illumina HiSeq 2500	SINGLE	size fractionation	TRANSCRIPTOMIC	Arabidopsis thaliana	PRJNA545832
29	SRR9179078	miRNA-Seq	SAMN11935491	SRX5951718	Illumina HiSeq 2500	SINGLE	size fractionation	TRANSCRIPTOMIC	Arabidopsis thaliana	PRJNA545832
30	SRR9179079	miRNA-Seq	SAMN11935486	SRX5951719	Illumina HiSeq 2500	SINGLE	size fractionation	TRANSCRIPTOMIC	Arabidopsis thaliana	PRJNA545832
31	SRR9179080	miRNA-Seq	SAMN11935485	SRX5951720	Illumina HiSeq 2500	SINGLE	size fractionation	TRANSCRIPTOMIC	Arabidopsis thaliana	PRJNA545832
32	SRR9179081	miRNA-Seq	SAMN11935484	SRX5951721	Illumina HiSeq 2500	SINGLE	size fractionation	TRANSCRIPTOMIC	Arabidopsis thaliana	PRJNA545832
33	SRR9179082	miRNA-Seq	SAMN11935483	SRX5951722	Illumina HiSeq 2500	SINGLE	size fractionation	TRANSCRIPTOMIC	Arabidopsis thaliana	PRJNA545832
34	SRR9179083	miRNA-Seq	SAMN11935482	SRX5951723	Illumina HiSeq 2500	SINGLE	size fractionation	TRANSCRIPTOMIC	Arabidopsis thaliana	PRJNA545832
35	SRR9179084	miRNA-Seq	SAMN11935481	SRX5951724	Illumina HiSeq 2500	SINGLE	size fractionation	TRANSCRIPTOMIC	Arabidopsis thaliana	PRJNA545832
36	SRR9179085	miRNA-Seq	SAMN11935480	SRX5951725	Illumina HiSeq 2500	SINGLE	size fractionation	TRANSCRIPTOMIC	Arabidopsis thaliana	PRJNA545832
37	SRR9179086	miRNA-Seq	SAMN11935479	SRX5951726	Illumina HiSeq 2500	SINGLE	size fractionation	TRANSCRIPTOMIC	Arabidopsis thaliana	PRJNA545832
38	SRR9179087	miRNA-Seq	SAMN11935478	SRX5951727	Illumina HiSeq 2500	SINGLE	size fractionation	TRANSCRIPTOMIC	Arabidopsis thaliana	PRJNA545832
39	SRR9179088	miRNA-Seq	SAMN11935477	SRX5951728	Illumina HiSeq 2500	SINGLE	size fractionation	TRANSCRIPTOMIC	Arabidopsis thaliana	PRJNA545832
40	SRR9179089	miRNA-Seq	SAMN11935476	SRX5951729	Illumina HiSeq 2500	SINGLE	size fractionation	TRANSCRIPTOMIC	Arabidopsis thaliana	PRJNA545832
41	SRR9179090	miRNA-Seq	SAMN11935475	SRX5951730	Illumina HiSeq 2500	SINGLE	size fractionation	TRANSCRIPTOMIC	Arabidopsis thaliana	PRJNA545832
42	SRR9179091	miRNA-Seq	SAMN11935474	SRX5951731	Illumina HiSeq 2500	SINGLE	size fractionation	TRANSCRIPTOMIC	Arabidopsis thaliana	PRJNA545832
43	SRR9179092	miRNA-Seq	SAMN11935473	SRX5951732	Illumina HiSeq 2500	SINGLE	size fractionation	TRANSCRIPTOMIC	Arabidopsis thaliana	PRJNA545832
44	SRR9179093	miRNA-Seq	SAMN11935472	SRX5951733	Illumina HiSeq 2500	SINGLE	size fractionation	TRANSCRIPTOMIC	Arabidopsis thaliana	PRJNA545832
45	SRR9179094	miRNA-Seq	SAMN11935471	SRX5951734	Illumina HiSeq 2500	SINGLE	size fractionation	TRANSCRIPTOMIC	Arabidopsis thaliana	PRJNA545832
46	SRR9179095	miRNA-Seq	SAMN11935470	SRX5951735	Illumina HiSeq 2500	SINGLE	size fractionation	TRANSCRIPTOMIC	Arabidopsis thaliana	PRJNA545832
47	SRR9179096	miRNA-Seq	SAMN11935469	SRX5951736	Illumina HiSeq 2500	SINGLE	size fractionation	TRANSCRIPTOMIC	Arabidopsis thaliana	PRJNA545832
48	SRR9179097	miRNA-Seq	SAMN11935468	SRX5951737	Illumina HiSeq 2500	SINGLE	size fractionation	TRANSCRIPTOMIC	Arabidopsis thaliana	PRJNA545832
49	SRR9179098	miRNA-Seq	SAMN11935467	SRX5951738	Illumina HiSeq 2500	SINGLE	size fractionation	TRANSCRIPTOMIC	Arabidopsis thaliana	PRJNA545832
50	SRR9179099	miRNA-Seq	SAMN11935466	SRX5951739	Illumina HiSeq 2500	SINGLE	size fractionation	TRANSCRIPTOMIC	Arabidopsis thaliana	PRJNA545832
51	SRR9179100	miRNA-Seq	SAMN11935465	SRX5951740	Illumina HiSeq 2500	SINGLE	size fractionation	TRANSCRIPTOMIC	Arabidopsis thaliana	PRJNA545832
52	SRR9216049	miRNA-Seq	SAMN11962889	SRX5986729	NextSeq 550	SINGLE	RANDOM	TRANSCRIPTOMIC	Arabidopsis thaliana	PRJNA543296
53	SRR9216050	miRNA-Seq	SAMN11962890	SRX5986728	NextSeq 550	SINGLE	RANDOM	TRANSCRIPTOMIC	Arabidopsis thaliana	PRJNA543296
54	SRR9216053	miRNA-Seq	SAMN11962891	SRX5986723	NextSeq 550	SINGLE	RANDOM	TRANSCRIPTOMIC	Arabidopsis thaliana	PRJNA543296
55	SRR9602147	miRNA-Seq	SAMN12139235	SRX6367432	NextSeq 500	SINGLE	size fractionation	TRANSCRIPTOMIC	Arabidopsis thaliana	PRJNA551116
56	SRR9602149	miRNA-Seq	SAMN12139233	SRX6367434	NextSeq 500	SINGLE	size fractionation	TRANSCRIPTOMIC	Arabidopsis thaliana	PRJNA551116
57	SRR9602150	miRNA-Seq	SAMN12139232	SRX6367435	NextSeq 500	SINGLE	size fractionation	TRANSCRIPTOMIC	Arabidopsis thaliana	PRJNA551116
58	SRR9602151	miRNA-Seq	SAMN12139231	SRX6367436	NextSeq 500	SINGLE	size fractionation	TRANSCRIPTOMIC	Arabidopsis thaliana	PRJNA551116
59	SRR9602152	miRNA-Seq	SAMN12139230	SRX6367437	NextSeq 500	SINGLE	size fractionation	TRANSCRIPTOMIC	Arabidopsis thaliana	PRJNA551116
60	SRR9602153	miRNA-Seq	SAMN12139229	SRX6367438	NextSeq 500	SINGLE	size fractionation	TRANSCRIPTOMIC	Arabidopsis thaliana	PRJNA551116
61	SRR9602154	miRNA-Seq	SAMN12139228	SRX6367439	NextSeq 500	SINGLE	size fractionation	TRANSCRIPTOMIC	Arabidopsis thaliana	PRJNA551116
62	SRR9602155	miRNA-Seq	SAMN12139227	SRX6367440	NextSeq 500	SINGLE	size fractionation	TRANSCRIPTOMIC	Arabidopsis thaliana	PRJNA551116
63	SRR9602156	miRNA-Seq	SAMN12139226	SRX6367441	NextSeq 500	SINGLE	size fractionation	TRANSCRIPTOMIC	Arabidopsis thaliana	PRJNA551116
64	SRR9602157	miRNA-Seq	SAMN12139225	SRX6367442	NextSeq 500	SINGLE	size fractionation	TRANSCRIPTOMIC	Arabidopsis thaliana	PRJNA551116
65	SRR9602158	miRNA-Seq	SAMN12139224	SRX6367443	NextSeq 500	SINGLE	size fractionation	TRANSCRIPTOMIC	Arabidopsis thaliana	PRJNA551116
66	SRR9602159	miRNA-Seq	SAMN12139223	SRX6367444	NextSeq 500	SINGLE	size fractionation	TRANSCRIPTOMIC	Arabidopsis thaliana	PRJNA551116
67	SRR9602160	miRNA-Seq	SAMN12139222	SRX6367445	NextSeq 500	SINGLE	size fractionation	TRANSCRIPTOMIC	Arabidopsis thaliana	PRJNA551116
68	SRR9602161	miRNA-Seq	SAMN12139221	SRX6367446	NextSeq 500	SINGLE	size fractionation	TRANSCRIPTOMIC	Arabidopsis thaliana	PRJNA551116
69	SRR9602162	miRNA-Seq	SAMN12139220	SRX6367447	NextSeq 500	SINGLE	size fractionation	TRANSCRIPTOMIC	Arabidopsis thaliana	PRJNA551116
70	SRR9602163	miRNA-Seq	SAMN12139219	SRX6367448	NextSeq 500	SINGLE	size fractionation	TRANSCRIPTOMIC	Arabidopsis thaliana	PRJNA551116
71	SRR9602164	miRNA-Seq	SAMN12139218	SRX6367449	NextSeq 500	SINGLE	size fractionation	TRANSCRIPTOMIC	Arabidopsis thaliana	PRJNA551116
72	SRR9608487	miRNA-Seq	SAMN12151632	SRX6371898	Illumina HiSeq 2500	SINGLE	size fractionation	TRANSCRIPTOMIC	Arabidopsis thaliana	PRJNA522058
73	SRR9608488	miRNA-Seq	SAMN12151631	SRX6371899	Illumina HiSeq 2500	SINGLE	size fractionation	TRANSCRIPTOMIC	Arabidopsis thaliana	PRJNA522058
74	SRR9608490	miRNA-Seq	SAMN12151645	SRX6371901	Illumina HiSeq 2500	SINGLE	size fractionation	TRANSCRIPTOMIC	Arabidopsis thaliana	PRJNA522058
75	SRR9608491	miRNA-Seq	SAMN12151644	SRX6371902	Illumina HiSeq 2500	SINGLE	size fractionation	TRANSCRIPTOMIC	Arabidopsis thaliana	PRJNA522058
76	SRR9608492	miRNA-Seq	SAMN12151643	SRX6371903	Illumina HiSeq 2500	SINGLE	size fractionation	TRANSCRIPTOMIC	Arabidopsis thaliana	PRJNA522058
77	SRR9608493	miRNA-Seq	SAMN12151642	SRX6371904	Illumina HiSeq 2500	SINGLE	size fractionation	TRANSCRIPTOMIC	Arabidopsis thaliana	PRJNA522058
78	SRR9608494	miRNA-Seq	SAMN12151641	SRX6371905	Illumina HiSeq 2500	SINGLE	size fractionation	TRANSCRIPTOMIC	Arabidopsis thaliana	PRJNA522058
79	SRR9608496	miRNA-Seq	SAMN12151639	SRX6371907	Illumina HiSeq 2500	SINGLE	size fractionation	TRANSCRIPTOMIC	Arabidopsis thaliana	PRJNA522058
80	SRR9712350	miRNA-Seq	SAMN12317561	SRX6470264	NextSeq 500	SINGLE	size fractionation	TRANSCRIPTOMIC	Arabidopsis thaliana	PRJNA555390
81	SRR9712351	miRNA-Seq	SAMN12317560	SRX6470265	NextSeq 500	SINGLE	size fractionation	TRANSCRIPTOMIC	Arabidopsis thaliana	PRJNA555390
82	SRR9712352	miRNA-Seq	SAMN12317559	SRX6470266	NextSeq 500	SINGLE	size fractionation	TRANSCRIPTOMIC	Arabidopsis thaliana	PRJNA555390
83	SRR9712353	miRNA-Seq	SAMN12317558	SRX6470267	NextSeq 500	SINGLE	size fractionation	TRANSCRIPTOMIC	Arabidopsis thaliana	PRJNA555390
84	SRR9712354	miRNA-Seq	SAMN12317557	SRX6470268	NextSeq 500	SINGLE	size fractionation	TRANSCRIPTOMIC	Arabidopsis thaliana	PRJNA555390
85	SRR9712355	miRNA-Seq	SAMN12317556	SRX6470269	NextSeq 500	SINGLE	size fractionation	TRANSCRIPTOMIC	Arabidopsis thaliana	PRJNA555390
86	SRR9712356	miRNA-Seq	SAMN12317555	SRX6470270	NextSeq 500	SINGLE	size fractionation	TRANSCRIPTOMIC	Arabidopsis thaliana	PRJNA555390
87	SRR9712357	miRNA-Seq	SAMN12317554	SRX6470271	NextSeq 500	SINGLE	size fractionation	TRANSCRIPTOMIC	Arabidopsis thaliana	PRJNA555390
88	SRR9712358	miRNA-Seq	SAMN12317553	SRX6470272	NextSeq 500	SINGLE	size fractionation	TRANSCRIPTOMIC	Arabidopsis thaliana	PRJNA555390

### Sheet: Sheet 2
Sheet 2: sRNA-seq data for Camellia sinsesis
S.No.	Run Accession	Library Strategy	Sample Accession	Experiment Accession	Instrument Platform	Library Layout	Library Selection	Library Source	Scientific Name	Study Accession	Condition
1	SRR10063879	miRNA-Seq	SAMN12687736	SRX6797686	Illumina HiSeq 2500	SINGLE	PCR	TRANSCRIPTOMIC	Camellia sinensis	PRJNA563742	L4-3_miRNA
2	SRR10063880	miRNA-Seq	SAMN12687736	SRX6797685	Illumina HiSeq 2500	SINGLE	PCR	TRANSCRIPTOMIC	Camellia sinensis	PRJNA563742	L4-2_miRNA
3	SRR10063881	miRNA-Seq	SAMN12687736	SRX6797684	Illumina HiSeq 2500	SINGLE	PCR	TRANSCRIPTOMIC	Camellia sinensis	PRJNA563742	L4-1_miRNA
4	SRR10063882	miRNA-Seq	SAMN12687736	SRX6797683	Illumina HiSeq 2500	SINGLE	PCR	TRANSCRIPTOMIC	Camellia sinensis	PRJNA563742	L3-3_miRNA
5	SRR10063883	miRNA-Seq	SAMN12687736	SRX6797682	Illumina HiSeq 2500	SINGLE	PCR	TRANSCRIPTOMIC	Camellia sinensis	PRJNA563742	L3-2_miRNA
6	SRR10063884	miRNA-Seq	SAMN12687736	SRX6797681	Illumina HiSeq 2500	SINGLE	PCR	TRANSCRIPTOMIC	Camellia sinensis	PRJNA563742	L3-1_miRNA
7	SRR10063885	miRNA-Seq	SAMN12687736	SRX6797680	Illumina HiSeq 2500	SINGLE	PCR	TRANSCRIPTOMIC	Camellia sinensis	PRJNA563742	L2-3_miRNA
8	SRR10063886	miRNA-Seq	SAMN12687736	SRX6797679	Illumina HiSeq 2500	SINGLE	PCR	TRANSCRIPTOMIC	Camellia sinensis	PRJNA563742	L2-2_miRNA
9	SRR10063887	miRNA-Seq	SAMN12687736	SRX6797678	Illumina HiSeq 2500	SINGLE	PCR	TRANSCRIPTOMIC	Camellia sinensis	PRJNA563742	L2-1_miRNA
10	SRR10063888	miRNA-Seq	SAMN12687736	SRX6797677	Illumina HiSeq 2500	SINGLE	PCR	TRANSCRIPTOMIC	Camellia sinensis	PRJNA563742	L1-3_miRNA
11	SRR10063890	miRNA-Seq	SAMN12687736	SRX6797675	Illumina HiSeq 2500	SINGLE	PCR	TRANSCRIPTOMIC	Camellia sinensis	PRJNA563742	L1-2_miRNA
12	SRR10063891	miRNA-Seq	SAMN12687736	SRX6797674	Illumina HiSeq 2500	SINGLE	PCR	TRANSCRIPTOMIC	Camellia sinensis	PRJNA563742	L1-1_miRNA
13	SRR10063892	miRNA-Seq	SAMN12687736	SRX6797673	Illumina HiSeq 2500	SINGLE	PCR	TRANSCRIPTOMIC	Camellia sinensis	PRJNA563742	B3_miRNA
14	SRR10063893	miRNA-Seq	SAMN12687736	SRX6797672	Illumina HiSeq 2500	SINGLE	PCR	TRANSCRIPTOMIC	Camellia sinensis	PRJNA563742	B2_miRNA
15	SRR10063894	miRNA-Seq	SAMN12687736	SRX6797671	Illumina HiSeq 2500	SINGLE	PCR	TRANSCRIPTOMIC	Camellia sinensis	PRJNA563742	B1_miRNA
16	SRR1019853	miRNA-Seq	SAMN02384809	SRX369243	Illumina Genome Analyzer II	SINGLE	RT-PCR	TRANSCRIPTOMIC	Camellia sinensis var. sinensis	PRJNA224950	CsmiRNA_CA3
17	SRR1019854	miRNA-Seq	SAMN02384809	SRX369243	Illumina Genome Analyzer II	SINGLE	RT-PCR	TRANSCRIPTOMIC	Camellia sinensis var. sinensis	PRJNA224950	CsmiRNA_CA1
18	SRR1019855	miRNA-Seq	SAMN02384809	SRX369243	Illumina Genome Analyzer II	SINGLE	RT-PCR	TRANSCRIPTOMIC	Camellia sinensis var. sinensis	PRJNA224950	CsmiRNA_CK
19	SRR11280540	miRNA-Seq	SAMN14343402	SRX7886783	Illumina HiSeq 2500	SINGLE	size fractionation	TRANSCRIPTOMIC	Camellia sinensis	PRJNA611734	LJCK1
20	SRR11280544	miRNA-Seq	SAMN14343398	SRX7886787	Illumina HiSeq 2500	SINGLE	size fractionation	TRANSCRIPTOMIC	Camellia sinensis	PRJNA611734	LJCg2
21	SRR11280545	miRNA-Seq	SAMN14343397	SRX7886788	Illumina HiSeq 2500	SINGLE	size fractionation	TRANSCRIPTOMIC	Camellia sinensis	PRJNA611734	LJCg3
22	SRR11280546	miRNA-Seq	SAMN14343396	SRX7886789	Illumina HiSeq 2500	SINGLE	size fractionation	TRANSCRIPTOMIC	Camellia sinensis	PRJNA611734	LJCN1
23	SRR11280547	miRNA-Seq	SAMN14343395	SRX7886790	Illumina HiSeq 2500	SINGLE	size fractionation	TRANSCRIPTOMIC	Camellia sinensis	PRJNA611734	LJCN2
24	SRR11280548	miRNA-Seq	SAMN14343394	SRX7886791	Illumina HiSeq 2500	SINGLE	size fractionation	TRANSCRIPTOMIC	Camellia sinensis	PRJNA611734	LJCN3
25	SRR11280550	miRNA-Seq	SAMN14343392	SRX7886793	Illumina HiSeq 2500	SINGLE	size fractionation	TRANSCRIPTOMIC	Camellia sinensis	PRJNA611734	LJCgCN2
26	SRR11280551	miRNA-Seq	SAMN14343391	SRX7886794	Illumina HiSeq 2500	SINGLE	size fractionation	TRANSCRIPTOMIC	Camellia sinensis	PRJNA611734	LJCgCN3
27	SRR11280552	miRNA-Seq	SAMN14343390	SRX7886795	Illumina HiSeq 2500	SINGLE	size fractionation	TRANSCRIPTOMIC	Camellia sinensis	PRJNA611734	ZCCK1
28	SRR11280554	miRNA-Seq	SAMN14343388	SRX7886797	Illumina HiSeq 2500	SINGLE	size fractionation	TRANSCRIPTOMIC	Camellia sinensis	PRJNA611734	ZCCK3
29	SRR11280557	miRNA-Seq	SAMN14343385	SRX7886800	Illumina HiSeq 2500	SINGLE	size fractionation	TRANSCRIPTOMIC	Camellia sinensis	PRJNA611734	ZCCg3
30	SRR11280558	miRNA-Seq	SAMN14343384	SRX7886801	Illumina HiSeq 2500	SINGLE	size fractionation	TRANSCRIPTOMIC	Camellia sinensis	PRJNA611734	ZCCN1
31	SRR11280560	miRNA-Seq	SAMN14343382	SRX7886803	Illumina HiSeq 2500	SINGLE	size fractionation	TRANSCRIPTOMIC	Camellia sinensis	PRJNA611734	ZCCN3
32	SRR11280561	miRNA-Seq	SAMN14343381	SRX7886804	Illumina HiSeq 2500	SINGLE	size fractionation	TRANSCRIPTOMIC	Camellia sinensis	PRJNA611734	ZCCgCN1
33	SRR11280563	miRNA-Seq	SAMN14343617	SRX7886806	Illumina HiSeq 2500	SINGLE	size fractionation	TRANSCRIPTOMIC	Camellia sinensis	PRJNA611734	ZCCgCN3
34	SRR12538912	miRNA-Seq	SAMN15915662	SRX9028660	Illumina HiSeq 2500	SINGLE	RANDOM	TRANSCRIPTOMIC	Lasiodiplodia theobromae	PRJNA558429	Lt3
35	SRR12538913	miRNA-Seq	SAMN15915661	SRX9028659	Illumina HiSeq 2500	SINGLE	RANDOM	TRANSCRIPTOMIC	Lasiodiplodia theobromae	PRJNA558429	Lt2
36	SRR12538914	miRNA-Seq	SAMN15915660	SRX9028658	Illumina HiSeq 2500	SINGLE	RANDOM	TRANSCRIPTOMIC	Lasiodiplodia theobromae	PRJNA558429	Lt1
37	SRR13441730	miRNA-Seq	SAMN17319770	SRX9855156	Illumina HiSeq 2500	SINGLE	RANDOM	TRANSCRIPTOMIC	Lasiodiplodia theobromae	PRJNA692304	Treat4_1
38	SRR13441731	miRNA-Seq	SAMN17319769	SRX9855155	Illumina HiSeq 2500	SINGLE	RANDOM	TRANSCRIPTOMIC	Lasiodiplodia theobromae	PRJNA692304	Treat3_3
39	SRR13441732	miRNA-Seq	SAMN17319768	SRX9855154	Illumina HiSeq 2500	SINGLE	RANDOM	TRANSCRIPTOMIC	Lasiodiplodia theobromae	PRJNA692304	Treat3_2
40	SRR13441734	miRNA-Seq	SAMN17319766	SRX9855152	Illumina HiSeq 2500	SINGLE	RANDOM	TRANSCRIPTOMIC	Lasiodiplodia theobromae	PRJNA692304	Treat2_3
41	SRR13441735	miRNA-Seq	SAMN17319765	SRX9855151	Illumina HiSeq 2500	SINGLE	RANDOM	TRANSCRIPTOMIC	Lasiodiplodia theobromae	PRJNA692304	Treat2_2
42	SRR13441736	miRNA-Seq	SAMN17319764	SRX9855150	Illumina HiSeq 2500	SINGLE	RANDOM	TRANSCRIPTOMIC	Lasiodiplodia theobromae	PRJNA692304	Treat2_1
43	SRR13441737	miRNA-Seq	SAMN17319763	SRX9855149	Illumina HiSeq 2500	SINGLE	RANDOM	TRANSCRIPTOMIC	Lasiodiplodia theobromae	PRJNA692304	Treat1_3
44	SRR13441738	miRNA-Seq	SAMN17319772	SRX9855148	Illumina HiSeq 2500	SINGLE	RANDOM	TRANSCRIPTOMIC	Lasiodiplodia theobromae	PRJNA692304	Treat4_3
45	SRR13441739	miRNA-Seq	SAMN17319771	SRX9855147	Illumina HiSeq 2500	SINGLE	RANDOM	TRANSCRIPTOMIC	Lasiodiplodia theobromae	PRJNA692304	Treat4_2
46	SRR13441740	miRNA-Seq	SAMN17319762	SRX9855146	Illumina HiSeq 2500	SINGLE	RANDOM	TRANSCRIPTOMIC	Lasiodiplodia theobromae	PRJNA692304	Treat1_2
47	SRR13441741	miRNA-Seq	SAMN17319761	SRX9855145	Illumina HiSeq 2500	SINGLE	RANDOM	TRANSCRIPTOMIC	Lasiodiplodia theobromae	PRJNA692304	Treat1_1
48	SRR14996693	miRNA-Seq	SAMN19945322	SRX11309145	Illumina HiSeq 2500	SINGLE	RANDOM	TRANSCRIPTOMIC	Camellia sinensis	PRJNA742222	Treat1_3
49	SRR14996694	miRNA-Seq	SAMN19945321	SRX11309144	Illumina HiSeq 2500	SINGLE	RANDOM	TRANSCRIPTOMIC	Camellia sinensis	PRJNA742222	Treat1_2
50	SRR14996695	miRNA-Seq	SAMN19945320	SRX11309143	Illumina HiSeq 2500	SINGLE	RANDOM	TRANSCRIPTOMIC	Camellia sinensis	PRJNA742222	Treat1_1
51	SRR14996696	miRNA-Seq	SAMN19945319	SRX11309142	Illumina HiSeq 2500	SINGLE	RANDOM	TRANSCRIPTOMIC	Camellia sinensis	PRJNA742222	CK1_3
52	SRR14996697	miRNA-Seq	SAMN19945318	SRX11309141	Illumina HiSeq 2500	SINGLE	RANDOM	TRANSCRIPTOMIC	Camellia sinensis	PRJNA742222	CK1_2
53	SRR14996698	miRNA-Seq	SAMN19945317	SRX11309140	Illumina HiSeq 2500	SINGLE	RANDOM	TRANSCRIPTOMIC	Camellia sinensis	PRJNA742222	CK1_1
54	SRR1585196	miRNA-Seq	SAMN03078220	SRX709595	Illumina HiSeq 2000	SINGLE	size fractionation	TRANSCRIPTOMIC	Camellia sinensis	PRJNA261950	-C
55	SRR1585197	miRNA-Seq	SAMN03078221	SRX709596	Illumina HiSeq 2000	SINGLE	size fractionation	TRANSCRIPTOMIC	Camellia sinensis	PRJNA261950	+C
56	SRR1687186	miRNA-Seq	SAMN03247594	SRX792044	Illumina Genome Analyzer	SINGLE	cDNA	TRANSCRIPTOMIC	Camellia sinensis	PRJNA269020	CA1
57	SRR1687187	miRNA-Seq	SAMN03247595	SRX792045	Illumina Genome Analyzer	SINGLE	cDNA	TRANSCRIPTOMIC	Camellia sinensis	PRJNA269020	CK
58	SRR1747132	miRNA-Seq	SAMN03278706	SRX834720	Illumina HiSeq 2000	SINGLE	size fractionation	TRANSCRIPTOMIC	Camellia sinensis var. sinensis	PRJNA271913	K41
59	SRR1747133	miRNA-Seq	SAMN03278709	SRX834721	Illumina HiSeq 2000	SINGLE	size fractionation	TRANSCRIPTOMIC	Camellia sinensis var. sinensis	PRJNA271913	C41
60	SRR1747134	miRNA-Seq	SAMN03278710	SRX834722	Illumina HiSeq 2000	SINGLE	size fractionation	TRANSCRIPTOMIC	Camellia sinensis var. sinensis	PRJNA271913	C81
61	SRR1747135	miRNA-Seq	SAMN03279757	SRX834723	Illumina HiSeq 2000	SINGLE	size fractionation	TRANSCRIPTOMIC	Camellia sinensis var. sinensis	PRJNA271913	F41
62	SRR1747136	miRNA-Seq	SAMN03279758	SRX834724	Illumina HiSeq 2000	SINGLE	size fractionation	TRANSCRIPTOMIC	Camellia sinensis var. sinensis	PRJNA271913	F81
63	SRR1996221	miRNA-Seq	SAMN03567937	SRX1009184	Illumina Genome Analyzer IIx	SINGLE	size fractionation	TRANSCRIPTOMIC	Camellia sinensis	PRJNA282160	zlw01
64	SRR5192929	miRNA-Seq	SAMN06245870	SRX2508618	Illumina HiSeq 2500	SINGLE	PCR	TRANSCRIPTOMIC	Camellia sinensis	PRJNA362678	1005
65	SRR5498790	miRNA-Seq	SAMN06883663	SRX2779109	Illumina Genome Analyzer IIx	SINGLE	size fractionation	TRANSCRIPTOMIC	Camellia sinensis	PRJNA385186	zlw01
66	SRR5498791	miRNA-Seq	SAMN06883662	SRX2779110	Illumina Genome Analyzer IIx	SINGLE	size fractionation	TRANSCRIPTOMIC	Camellia sinensis	PRJNA385186	zlw02
67	SRR7814089	miRNA-Seq	SAMN10026051	SRX4665659	Illumina Genome Analyzer IIx	SINGLE	size fractionation	TRANSCRIPTOMIC	Camellia sinensis	PRJNA490143	SRNA-SEQ-CK1
68	SRR7814090	miRNA-Seq	SAMN10026058	SRX4665660	Illumina Genome Analyzer IIx	SINGLE	size fractionation	TRANSCRIPTOMIC	Camellia sinensis	PRJNA490143	SRNA-SEQ-CK2
69	SRR7814091	miRNA-Seq	SAMN10026057	SRX4665661	Illumina Genome Analyzer IIx	SINGLE	size fractionation	TRANSCRIPTOMIC	Camellia sinensis	PRJNA490143	SRNA-SEQ-CK3
70	SRR7814092	miRNA-Seq	SAMN10026056	SRX4665662	Illumina Genome Analyzer IIx	SINGLE	size fractionation	TRANSCRIPTOMIC	Camellia sinensis	PRJNA490143	SRNA-SEQ-T1
71	SRR7814093	miRNA-Seq	SAMN10026055	SRX4665663	Illumina Genome Analyzer IIx	SINGLE	size fractionation	TRANSCRIPTOMIC	Camellia sinensis	PRJNA490143	SRNA-SEQ-T2
72	SRR7814094	miRNA-Seq	SAMN10026054	SRX4665664	Illumina Genome Analyzer IIx	SINGLE	size fractionation	TRANSCRIPTOMIC	Camellia sinensis	PRJNA490143	SRNA-SEQ-T3
73	SRR7814095	miRNA-Seq	SAMN10026053	SRX4665665	Illumina HiSeq 2500	SINGLE	size fractionation	TRANSCRIPTOMIC	Camellia sinensis	PRJNA490143	Degradome-seq-ck
74	SRR7814096	miRNA-Seq	SAMN10026052	SRX4665666	Illumina HiSeq 2500	SINGLE	size fractionation	TRANSCRIPTOMIC	Camellia sinensis	PRJNA490143	Degradome-seq-T
75	SRR8351347	miRNA-Seq	SAMN10605576	SRX5162322	Illumina HiSeq 2500	SINGLE	PCR	TRANSCRIPTOMIC	Camellia sinensis	PRJNA510482	sS1-2
76	SRR8351348	miRNA-Seq	SAMN10605576	SRX5162321	Illumina HiSeq 2500	SINGLE	PCR	TRANSCRIPTOMIC	Camellia sinensis	PRJNA510482	sS1-3
77	SRR8351349	miRNA-Seq	SAMN10605576	SRX5162320	Illumina HiSeq 2500	SINGLE	PCR	TRANSCRIPTOMIC	Camellia sinensis	PRJNA510482	sS2-1
78	SRR8351350	miRNA-Seq	SAMN10605576	SRX5162319	Illumina HiSeq 2500	SINGLE	PCR	TRANSCRIPTOMIC	Camellia sinensis	PRJNA510482	sS2-2
79	SRR8351351	miRNA-Seq	SAMN10605576	SRX5162318	Illumina HiSeq 2500	SINGLE	PCR	TRANSCRIPTOMIC	Camellia sinensis	PRJNA510482	sS2-3
80	SRR8351352	miRNA-Seq	SAMN10605575	SRX5162317	Illumina HiSeq 2500	SINGLE	PCR	TRANSCRIPTOMIC	Camellia sinensis	PRJNA510482	sL2-3
81	SRR8351353	miRNA-Seq	SAMN10605576	SRX5162316	Illumina HiSeq 2500	SINGLE	PCR	TRANSCRIPTOMIC	Camellia sinensis	PRJNA510482	sS1-1
82	SRR8351354	miRNA-Seq	SAMN10605575	SRX5162315	Illumina HiSeq 2500	SINGLE	PCR	TRANSCRIPTOMIC	Camellia sinensis	PRJNA510482	sL1-2
83	SRR8351355	miRNA-Seq	SAMN10605575	SRX5162314	Illumina HiSeq 2500	SINGLE	PCR	TRANSCRIPTOMIC	Camellia sinensis	PRJNA510482	sL1-3
84	SRR8351356	miRNA-Seq	SAMN10605575	SRX5162313	Illumina HiSeq 2500	SINGLE	PCR	TRANSCRIPTOMIC	Camellia sinensis	PRJNA510482	sL2-1
85	SRR8351357	miRNA-Seq	SAMN10605575	SRX5162312	Illumina HiSeq 2500	SINGLE	PCR	TRANSCRIPTOMIC	Camellia sinensis	PRJNA510482	sL2-2
86	SRR8351358	miRNA-Seq	SAMN10605574	SRX5162311	Illumina HiSeq 2500	SINGLE	PCR	TRANSCRIPTOMIC	Camellia sinensis	PRJNA510482	sBud-1
87	SRR8351359	miRNA-Seq	SAMN10605574	SRX5162310	Illumina HiSeq 2500	SINGLE	PCR	TRANSCRIPTOMIC	Camellia sinensis	PRJNA510482	sBud-2
88	SRR8351360	miRNA-Seq	SAMN10605574	SRX5162309	Illumina HiSeq 2500	SINGLE	PCR	TRANSCRIPTOMIC	Camellia sinensis	PRJNA510482	sBud-3
89	SRR8351361	miRNA-Seq	SAMN10605575	SRX5162308	Illumina HiSeq 2500	SINGLE	PCR	TRANSCRIPTOMIC	Camellia sinensis	PRJNA510482	sL1-1
90	SRR8361922	miRNA-Seq	SAMN10623138	SRX5172430	Illumina HiSeq 2500	SINGLE	RANDOM PCR	TRANSCRIPTOMIC	Camellia sinensis	PRJNA511375	DAB
91	SRR8361923	miRNA-Seq	SAMN10623139	SRX5172429	Illumina HiSeq 2500	SINGLE	RANDOM PCR	TRANSCRIPTOMIC	Camellia sinensis	PRJNA511375	SAB
92	SRR8361924	miRNA-Seq	SAMN10623140	SRX5172428	Illumina HiSeq 2500	SINGLE	RANDOM PCR	TRANSCRIPTOMIC	Camellia sinensis	PRJNA511375	OAB
93	SRR8948279	miRNA-Seq	SAMN11489115	SRX5728299	Illumina HiSeq 2500	SINGLE	RANDOM	TRANSCRIPTOMIC	Camellia sinensis	PRJNA534364	Mock2
94	SRR8948280	miRNA-Seq	SAMN11489114	SRX5728298	Illumina HiSeq 2500	SINGLE	RANDOM	TRANSCRIPTOMIC	Camellia sinensis	PRJNA534364	Mock1
95	SRR8948281	miRNA-Seq	SAMN11489117	SRX5728297	Illumina HiSeq 2500	SINGLE	RANDOM	TRANSCRIPTOMIC	Camellia sinensis	PRJNA534364	Psvc1
96	SRR8948282	miRNA-Seq	SAMN11489116	SRX5728296	Illumina HiSeq 2500	SINGLE	RANDOM	TRANSCRIPTOMIC	Camellia sinensis	PRJNA534364	Mock3
97	SRR8948283	miRNA-Seq	SAMN11489119	SRX5728295	Illumina HiSeq 2500	SINGLE	RANDOM	TRANSCRIPTOMIC	Camellia sinensis	PRJNA534364	Psvc3
98	SRR8948284	miRNA-Seq	SAMN11489118	SRX5728294	Illumina HiSeq 2500	SINGLE	RANDOM	TRANSCRIPTOMIC	Camellia sinensis	PRJNA534364	Psvc2
99	SRR9903553	miRNA-Seq	SAMN12429975	SRX6655374	Illumina HiSeq 2500	SINGLE	RANDOM	TRANSCRIPTOMIC	Camellia sinensis	PRJNA558429	Lt2
100	SRR9903554	miRNA-Seq	SAMN12429976	SRX6655373	Illumina HiSeq 2500	SINGLE	RANDOM	TRANSCRIPTOMIC	Camellia sinensis	PRJNA558429	Lt3
101	SRR9903555	miRNA-Seq	SAMN12429973	SRX6655372	Illumina HiSeq 2500	SINGLE	RANDOM	TRANSCRIPTOMIC	Camellia sinensis	PRJNA558429	Mock3
102	SRR9903556	miRNA-Seq	SAMN12429974	SRX6655371	Illumina HiSeq 2500	SINGLE	RANDOM	TRANSCRIPTOMIC	Camellia sinensis	PRJNA558429	Lt1
103	SRR9903557	miRNA-Seq	SAMN12429971	SRX6655370	Illumina HiSeq 2500	SINGLE	RANDOM	TRANSCRIPTOMIC	Camellia sinensis	PRJNA558429	Mock1
104	SRR9903558	miRNA-Seq	SAMN12429972	SRX6655369	Illumina HiSeq 2500	SINGLE	RANDOM	TRANSCRIPTOMIC	Camellia sinensis	PRJNA558429	Mock2

### Sheet: Sheet 3
Sheet 3: Positive & Negative Dataset species wise breakup for Dataset A
Positive Dataset								Negative Dataset
S.No.	Species	Total						S.No.	Species	Total
1	Aegilops tauschii	86						1	Aegilops tauschii	389
2	Asparagus officinalis	101						2	Arabidopsis lyrata	389
3	Sorghum bicolor	205						3	Arabidopsis thaliana	389
4	Brachypodium distachyon	317						4	Asparagus officinalis	389
5	Camelina sativa	91						5	Brachypodium distachyon	390
6	Cucumis sativus	5						6	Brassica rapa	389
7	Hevea brasilensis	30						7	Hordeum vulgare	389
8	Solanum lycopersicum	112						8	Prunus persica	389
9	Arabidopsis lyrata	205						9	Solanum tuberosum	390
10	Glycine max	684						10	Zea mays	390
11	Prunus persica	180						11	Oryza sativa	448
12	Gossypium raimondii	296						12	Glycine max	448
13	Brassica rapa	96						13	Medicago truncatula	448
14	Ricinus communis	63						14	Populus trichocarpa	447
15	Citrus sinesis	151						Total		5684
16	Arabidopsis thaliana	326
17	Populus trichocarpa	352
18	Solanum tuberosum	224
19	Vitis vinifera	163
20	Hordeum vulgare	49
21	Phaseolus vulgaris	8
22	Zea mays	174
23	Oryza sativa	604
24	Amborella trichopoda	124
25	Fragaria vesca	118
26	Medicago truncatula	672
27	Physcomitrella patens	248
Total		5684
