## Supplementary Table S3 for "Sentences, Words, Attention: A “Transforming” Aphorism for the Discovery of pre-miRNA Regions across Plant Genomes"

### Sheet: Information
Sheet 1: Evaluation of feature encoding
Sheet 2: Hyperparameter Optimization of Transformers
Sheet 3: Hyperparameter Optimization of XGboost
Sheet 4: Ten fold Random Independent Trials (Dataset A)
Sheet 5: Ten fold Random Independent Trials (Dataset B)

### Sheet: Sheet 1
Sheet 1: Evaluation of feature encoding
S. No.	Feature	Accuracy	Sensitivity	Specificity
1	Monomer	72.36	67.99	76.73
2	Dimer	73.21	72.79	73.63
3	Trimer	75.36	73.24	77.48
4	Pentamer	79.01	78.21	79.81
5	Structure Triplet	77.09	72.78	81.4
6	Monomer+Dimer	81.23	79.2	83.26
7	Monomer+Trimer	84.06	80.65	87.47
8	Monomer+Dimer+Trimer	87.63	82.65	92.61
9	Monomer+Dimer+Pentamer	89.32	84.47	94.17
10	Monomer+Dimer+Trimer+Structure Triplet	93.67	92.22	95.12
11	Monomer+Dimer+Trimer+Pentamer+Structure Triplet	93.84	94.9	92.78
12	Monomer+Dimer+Pentamer+Structure Triplet	93.96	93.51	94.41
13	Monomer+Dimer+Pentamer+Structure Triplet (XGBoost)	94.08	94.31	93.84

### Sheet: Sheet 2
Sheet 2: Hyperparameter Optimization of Transformers
Iterations	activation	activation2	activation3	batch_size	dropout_rate	dropout_rate2	epochs	embed_dim	ff_dim	learning_rate	neurons	neurons2	num_heads	optimizer	Accuracy
1	LeakyReLU	selu	tanh	121	0.2258	0.1478	11	34	4	0.8309	59	51	3	Adagrad	0.5
2	LeakyReLU	relu	tanh	111	0.2149	0.2139	5	30	11	0.8135	60	50	11	Adadelta	0.9392
3	softplus	sigmoid	selu	64	0.2222	0.3026	6	46	7	0.9235	46	15	7	Adagrad	0.5001
4	sigmoid	sigmoid	elu	104	0.2053	0.335	3	74	12	0.8548	24	35	6	SGD	0.5
5	tanh	elu	elu	98	0.3251	0.2119	10	21	14	0.2939	39	59	14	SGD	0.5
6	softsign	softplus	tanh	52	0.3233	0.06813	7	67	12	0.3221	58	31	14	SGD	0.5
7	sigmoid	tanh	softplus	33	0.2944	0.006759	13	10	15	0.1301	31	9	11	SGD	0.5
8	softsign	sigmoid	relu	112	0.000354	0.01796	3	63	13	0.838	50	34	11	RMSprop	0.4999
9	relu	sigmoid	softsign	103	0.4154	0.02928	9	95	3	0.192	50	9	5	RMSprop	0.4999
10	softsign	tanh	softsign	69	0.3682	0.1219	7	97	7	0.1986	35	51	4	SGD	0.5
11	elu	selu	sigmoid	23	0.1284	0.07444	11	30	13	0.2176	62	38	2	Adamax	0.899
12	selu	relu	relu	58	0.2445	0.448	14	75	13	0.1843	17	11	13	RMSprop	0.5
13	softsign	softplus	sigmoid	78	0.1153	0.3915	5	26	13	0.419	15	57	12	Nadam	0.4999
14	tanh	sigmoid	tanh	117	0.3375	0.3828	8	25	11	0.902	18	9	5	Adadelta	0.9118
15	softplus	sigmoid	relu	40	0.2421	0.2786	3	28	2	0.7352	27	43	4	Nadam	0.5001
16	sigmoid	sigmoid	selu	72	0.06772	0.08969	15	53	6	0.9944	33	36	8	SGD	0.5
17	softplus	sigmoid	sigmoid	108	0.3767	0.4396	9	82	14	0.8111	31	59	12	Nadam	0.5001
18	LeakyReLU	sigmoid	relu	129	0.4806	0.1664	4	6	12	0.2518	21	49	1	SGD	0.5
19	selu	elu	elu	76	0.2324	0.3675	14	28	11	0.06012	46	36	7	Adadelta	0.9141
20	elu	softplus	elu	113	0.3612	0.1378	16	97	5	0.8679	35	22	8	Adagrad	0.5001
21	LeakyReLU	LeakyReLU	elu	121	0.05269	0.06782	4	6	14	0.5704	42	53	7	Ftrl	0.5
22	sigmoid	softsign	softsign	83	0.3721	0.08154	6	16	11	0.8204	30	46	9	Nadam	0.5
23	relu	softsign	softsign	74	0.1038	0.1851	8	28	6	0.2274	22	21	10	Adagrad	0.6338
24	tanh	sigmoid	sigmoid	47	0.07896	0.3379	16	56	3	0.4833	13	46	3	SGD	0.5
25	tanh	elu	selu	135	0.4982	0.3191	12	83	9	0.6879	60	40	6	RMSprop	0.5
26	selu	sigmoid	relu	54	0.3242	0.168	12	20	14	0.1985	40	58	8	Nadam	0.5
27	softsign	softsign	elu	125	0.01655	0.4626	12	72	11	0.8193	60	15	7	RMSprop	0.4999
28	softplus	relu	sigmoid	98	0.4506	0.104	7	65	15	0.8257	10	47	10	Nadam	0.5
29	elu	relu	elu	95	0.2294	0.08362	7	68	2	0.6979	55	27	2	Nadam	0.5
30	sigmoid	sigmoid	softsign	124	0.07678	0.4183	14	58	7	0.2177	41	48	2	Adadelta	0.9081
31	selu	elu	LeakyReLU	92	0.01205	0.3945	12	36	9	0.6353	63	29	1	Adam	0.5001
32	tanh	elu	tanh	31	0.3675	0.3739	3	9	3	0.6158	52	42	5	SGD	0.5
33	softplus	sigmoid	elu	96	0.3762	0.1248	10	76	4	0.4059	47	52	8	Nadam	0.5
34	elu	elu	sigmoid	74	0.4919	0.2451	7	33	10	0.13	11	31	7	Adadelta	0.9351
35	softsign	elu	softplus	93	0.4545	0.3659	9	23	13	0.798	8	20	4	Adam	0.5
36	elu	selu	softsign	71	0.1497	0.3439	4	62	11	0.4853	58	29	15	Ftrl	0.7214
37	softplus	sigmoid	relu	95	0.0596	0.2751	3	53	8	0.0141	16	30	2	SGD	0.5274
38	LeakyReLU	tanh	sigmoid	46	0.1504	0.2867	7	61	6	0.7357	10	12	5	SGD	0.5
39	sigmoid	relu	softsign	125	0.4049	0.3307	11	94	13	0.1461	36	28	8	Adam	0.5702
40	tanh	selu	sigmoid	21	0.4386	0.3638	13	24	4	0.3859	40	51	5	Adamax	0.5001
41	elu	LeakyReLU	softplus	25	0.3302	0.4992	9	42	7	0.8967	23	42	14	RMSprop	0.5
42	sigmoid	softplus	relu	99	0.4081	0.3511	14	60	7	0.5283	23	25	5	SGD	0.5001
43	LeakyReLU	softsign	softplus	97	0.3849	0.007824	2	35	7	0.4975	28	12	1	SGD	0.5
44	softplus	sigmoid	softplus	125	0.4072	0.3249	3	47	13	0.6756	34	34	16	RMSprop	0.5001
45	sigmoid	relu	tanh	97	0.2704	0.1059	2	48	11	0.7475	14	25	14	SGD	0.5
46	relu	relu	selu	115	0.2745	0.3501	4	50	2	0.385	27	17	14	Nadam	0.5
47	softsign	softplus	selu	120	0.4966	0.1917	5	83	7	0.7162	25	60	12	Adadelta	0.9134
48	selu	relu	softsign	100	0.4426	0.1722	15	66	10	0.1268	38	25	12	SGD	0.5
49	selu	LeakyReLU	softplus	32	0.4599	0.329	8	64	12	0.06328	55	43	10	SGD	0.5
50	sigmoid	sigmoid	tanh	25	0.2922	0.3353	7	6	8	0.3947	27	13	11	Ftrl	0.5
51	tanh	selu	softsign	102	0.09432	0.04618	9	18	8	0.8935	16	9	2	Adamax	0.5
52	LeakyReLU	sigmoid	selu	75	0.3489	0.07585	11	91	16	0.01964	46	22	4	Adagrad	0.7674
53	elu	LeakyReLU	softsign	47	0.435	0.3208	5	64	15	0.1279	41	18	4	Nadam	0.5
54	LeakyReLU	softsign	relu	110	0.01781	0.1849	10	20	7	0.3376	20	26	12	Adamax	0.4999
55	relu	sigmoid	elu	64	0.2073	0.2351	13	42	10	0.6328	11	58	13	RMSprop	0.4999
56	elu	selu	selu	131	0.3735	0.3012	12	53	9	0.3428	53	12	2	Adadelta	0.9356
57	relu	sigmoid	LeakyReLU	116	0.1174	0.2039	11	75	5	0.3516	31	49	12	SGD	0.5001
58	selu	softsign	sigmoid	33	0.3364	0.04268	10	70	3	0.5516	47	12	13	Adamax	0.4999
59	sigmoid	tanh	elu	32	0.04937	0.2215	15	62	13	0.962	41	48	4	Adamax	0.5
60	relu	LeakyReLU	selu	46	0.3154	0.316	4	11	5	0.6724	56	21	4	Adamax	0.5001
61	LeakyReLU	relu	softsign	27	0.1319	0.2529	4	62	8	0.1611	53	50	16	SGD	0.5
62	LeakyReLU	relu	sigmoid	63	0.2381	0.06231	11	6	11	0.5262	51	50	10	SGD	0.5
63	LeakyReLU	selu	tanh	109	0.394	0.06772	12	68	14	0.7868	42	31	1	SGD	0.5
64	selu	selu	softsign	138	0.1092	0.4253	7	14	12	0.2651	41	48	12	RMSprop	0.5
65	softplus	selu	softplus	103	0.3099	0.08028	14	61	11	0.339	40	31	4	Adadelta	0.9272
66	relu	softplus	sigmoid	89	0.2118	0.1496	10	33	4	0.4032	46	9	15	Adam	0.7675
67	softsign	sigmoid	tanh	106	0.4806	0.4375	3	42	3	0.3595	40	50	12	Adamax	0.5802
68	softplus	sigmoid	softplus	70	0.4145	0.2415	14	29	2	0.6483	36	35	8	Adamax	0.5
69	softplus	softsign	LeakyReLU	137	0.1027	0.3562	14	49	11	0.3502	61	35	4	RMSprop	0.5
70	LeakyReLU	tanh	sigmoid	107	0.4867	0.2995	3	33	12	0.4924	38	60	5	RMSprop	0.5
71	elu	sigmoid	sigmoid	35	0.3702	0.2709	3	27	12	0.1293	51	55	9	Nadam	0.5
72	LeakyReLU	LeakyReLU	LeakyReLU	43	0.4986	0.3131	8	89	4	0.7843	18	62	8	Adagrad	0.5
73	relu	tanh	sigmoid	67	0.09	0.4573	11	10	9	0.9426	52	34	11	Nadam	0.4999
74	LeakyReLU	elu	tanh	104	0.1337	0.4988	14	70	14	0.3353	44	59	13	Adadelta	0.934
75	sigmoid	sigmoid	tanh	33	0.2298	0.3563	11	6	11	0.2676	30	62	10	Adam	0.5
76	relu	tanh	LeakyReLU	110	0.4547	0.2324	7	44	6	0.688	19	19	13	Adadelta	0.9325
77	elu	relu	elu	22	0.1428	0.2479	8	27	15	0.401	46	62	5	Nadam	0.5
78	softsign	softsign	sigmoid	106	0.3985	0.02031	8	85	7	0.8161	20	31	14	Adagrad	0.9156
79	tanh	softplus	tanh	108	0.1183	0.3034	16	69	6	0.835	28	32	9	Nadam	0.5
80	LeakyReLU	softsign	softplus	46	0.2098	0.4618	12	56	14	0.6032	62	27	2	Adagrad	0.4999
81	softsign	sigmoid	LeakyReLU	138	0.0303	0.41	15	8	7	0.769	48	30	15	Adamax	0.4999
82	selu	softsign	softsign	46	0.006059	0.01772	7	61	14	0.08508	20	38	6	Adadelta	0.751
83	softplus	softplus	softsign	69	0.0974	0.1388	10	96	9	0.9337	25	17	6	Nadam	0.4999
84	relu	sigmoid	LeakyReLU	23	0.448	0.1625	6	79	9	0.1538	39	26	6	RMSprop	0.4999
85	relu	sigmoid	softplus	62	0.3687	0.04102	13	63	7	0.4923	8	52	10	Adadelta	0.9276
86	tanh	softplus	LeakyReLU	56	0.392	0.007872	10	78	13	0.03935	49	12	12	Adagrad	0.7348
87	sigmoid	sigmoid	relu	99	0.285	0.3708	5	76	12	0.8011	25	36	11	RMSprop	0.5
88	LeakyReLU	sigmoid	selu	131	0.003066	0.3908	3	6	14	0.9617	12	30	11	Ftrl	0.5
89	selu	sigmoid	tanh	125	0.3047	0.2011	6	74	14	0.7768	62	12	7	Nadam	0.4999
90	sigmoid	sigmoid	sigmoid	106	0.2705	0.3486	7	37	8	0.01822	46	8	16	Adagrad	0.7908
91	elu	sigmoid	sigmoid	87	0.3091	0.2725	5	78	4	0.1697	43	19	6	RMSprop	0.5
92	selu	softplus	sigmoid	53	0.1055	0.4211	13	43	6	0.2092	35	12	13	Adamax	0.8247
93	LeakyReLU	selu	relu	104	0.4573	0.2746	12	88	16	0.8284	20	50	11	Adamax	0.4999
94	tanh	selu	relu	92	0.1961	0.3547	9	83	3	0.0722	42	50	4	RMSprop	0.4999
95	elu	relu	tanh	52	0.4043	0.479	15	76	7	0.7895	50	25	1	SGD	0.5
96	selu	selu	tanh	137	0.1932	0.3282	13	23	11	0.2934	15	28	6	RMSprop	0.5
97	sigmoid	sigmoid	softplus	62	0.1435	0.1434	14	99	11	0.8716	49	26	6	Adagrad	0.4999
98	sigmoid	sigmoid	tanh	60	0.1469	0.2395	8	41	9	0.6061	12	45	15	Adagrad	0.4999
99	elu	relu	LeakyReLU	102	0.1553	0.007743	8	78	5	0.3285	28	35	6	Adam	0.4999
100	tanh	sigmoid	softsign	130	0.266	0.1197	10	79	16	0.1073	23	42	15	Ftrl	0.5
101	sigmoid	softsign	relu	56	0.3421	0.07301	11	43	12	0.3962	48	43	9	Adam	0.5
102	elu	elu	sigmoid	62	0.205	0.01681	12	67	13	0.1995	52	38	15	Adam	0.906
103	softplus	LeakyReLU	selu	122	0.3336	0.07604	9	82	12	0.2448	62	32	13	Adadelta	0.9105
104	softplus	softplus	relu	66	0.003241	0.2312	15	73	5	0.1078	51	24	10	SGD	0.5001
105	tanh	tanh	elu	92	0.4066	0.1238	6	6	14	0.2815	29	34	3	Ftrl	0.5265
106	softsign	relu	selu	101	0.02454	0.1969	15	89	15	0.831	22	55	12	Adamax	0.5
107	relu	sigmoid	sigmoid	65	0.4319	0.06493	15	42	11	0.9416	30	55	11	Adagrad	0.5
108	tanh	elu	relu	42	0.1482	0.193	10	40	15	0.3548	18	12	7	Adamax	0.5001
109	LeakyReLU	LeakyReLU	LeakyReLU	105	0.2064	0.1528	12	42	5	0.5889	45	42	3	Ftrl	0.7934
110	softplus	LeakyReLU	softsign	107	0.009045	0.1358	9	25	13	0.9759	21	29	15	SGD	0.5
111	softsign	LeakyReLU	sigmoid	40	0.2432	0.2977	4	14	6	0.5437	61	26	11	Ftrl	0.4999
112	sigmoid	relu	elu	134	0.4747	0.2007	2	72	5	0.3238	29	24	7	Adadelta	0.8902
113	elu	LeakyReLU	sigmoid	60	0.1633	0.000167	5	82	10	0.9297	56	17	9	Adadelta	0.923
114	softplus	relu	softsign	90	0.3991	0.4234	15	36	5	0.3049	17	59	15	Adadelta	0.9053
115	LeakyReLU	sigmoid	selu	130	0.4584	0.0463	8	91	16	0.3947	16	39	11	RMSprop	0.5001
116	LeakyReLU	softsign	sigmoid	92	0.3059	0.2436	3	10	10	0.7463	38	39	1	Adamax	0.5267
117	LeakyReLU	LeakyReLU	softplus	109	0.246	0.4638	15	18	14	0.5974	30	38	15	Ftrl	0.5
118	elu	selu	tanh	134	0.2358	0.385	12	76	13	0.5863	18	48	10	RMSprop	0.5
119	LeakyReLU	LeakyReLU	LeakyReLU	35	0.2367	0.3989	8	58	14	0.02545	20	38	2	RMSprop	0.5
120	sigmoid	softplus	softsign	57	0.2496	0.01173	13	92	11	0.02486	30	28	14	Adadelta	0.8153
121	elu	softplus	tanh	83	0.2296	0.4658	9	22	11	0.4022	49	53	6	Adagrad	0.5
122	softplus	LeakyReLU	LeakyReLU	87	0.313	0.4605	4	63	10	0.01558	43	43	3	Adamax	0.9207
123	relu	relu	tanh	67	0.2143	0.2768	13	92	12	0.04397	25	11	3	Nadam	0.5
124	softplus	sigmoid	softplus	62	0.3197	0.02141	11	84	15	0.8606	40	35	14	SGD	0.4999
125	sigmoid	sigmoid	sigmoid	24	0.0919	0.2073	10	54	6	0.4891	39	15	8	Adagrad	0.9262
126	sigmoid	LeakyReLU	tanh	35	0.3048	0.118	10	73	4	0.06465	17	38	14	Nadam	0.4999
127	sigmoid	softsign	LeakyReLU	79	0.1917	0.3749	9	99	15	0.119	20	48	3	Adamax	0.8289
128	sigmoid	tanh	softsign	67	0.04273	0.488	9	100	12	0.5786	57	54	14	Adamax	0.5
129	elu	softsign	relu	52	0.2547	0.1913	11	49	13	0.6973	26	46	5	Ftrl	0.8886
130	elu	selu	softplus	74	0.2467	0.3366	9	82	14	0.3622	28	23	6	Nadam	0.4998
131	LeakyReLU	relu	selu	113	0.2815	0.4682	4	14	9	0.1248	23	47	3	Adam	0.4999
132	LeakyReLU	softplus	LeakyReLU	40	0.4456	0.4201	15	38	6	0.7237	19	25	10	Nadam	0.4999
133	relu	LeakyReLU	elu	79	0.002124	0.4942	14	78	16	0.6762	64	34	6	Adam	0.5001
134	elu	elu	softplus	67	0.225	0.02983	7	37	10	0.769	10	15	11	Nadam	0.4999
135	softplus	relu	sigmoid	68	0.08005	0.493	10	79	8	0.6739	52	8	2	RMSprop	0.5
136	sigmoid	LeakyReLU	relu	27	0.2556	0.3757	9	49	2	0.5929	55	56	2	Nadam	0.5
137	relu	sigmoid	sigmoid	27	0.2048	0.2185	15	55	15	0.4083	17	55	16	Adamax	0.5001
138	tanh	tanh	sigmoid	76	0.4096	0.4166	12	24	10	0.3019	14	39	11	Adamax	0.4999
139	tanh	relu	LeakyReLU	108	0.07831	0.008304	12	35	14	0.6245	18	57	11	SGD	0.5001
140	relu	selu	elu	127	0.4305	0.1761	11	15	3	0.04056	51	15	15	Adamax	0.6255
141	tanh	relu	selu	133	0.1393	0.4083	3	91	7	0.1574	18	16	6	Nadam	0.5
142	relu	tanh	sigmoid	121	0.4702	0.2208	12	84	16	0.1666	58	57	5	RMSprop	0.4999
143	sigmoid	sigmoid	relu	61	0.4872	0.464	16	58	7	0.6239	24	27	15	Adagrad	0.5
144	relu	relu	tanh	94	0.418	0.1634	12	6	8	0.4165	45	34	10	Adadelta	0.9135
145	tanh	elu	selu	124	0.2657	0.1438	5	24	15	0.1035	60	21	14	RMSprop	0.5
146	elu	sigmoid	softplus	125	0.1451	0.1599	12	80	4	0.5063	58	22	16	RMSprop	0.5
147	sigmoid	elu	sigmoid	52	0.4221	0.1417	8	82	11	0.4983	14	60	3	RMSprop	0.5
148	LeakyReLU	LeakyReLU	sigmoid	107	0.05785	0.2679	7	14	10	0.764	55	10	13	Adamax	0.5815
149	softplus	LeakyReLU	sigmoid	109	0.3667	0.4765	4	19	5	0.8773	47	28	7	Adagrad	0.5
150	softplus	sigmoid	LeakyReLU	95	0.3783	0.08313	15	87	9	0.01262	20	35	16	Adagrad	0.8088
151	relu	sigmoid	relu	26	0.3019	0.4494	5	28	7	0.5274	64	48	14	SGD	0.5
152	relu	sigmoid	elu	21	0.2839	0.4169	11	24	16	0.6122	31	18	13	SGD	0.5
153	tanh	softplus	elu	22	0.2838	0.07025	4	32	5	0.2575	34	20	12	Adamax	0.5
154	sigmoid	selu	softplus	82	0.4251	0.4951	8	86	12	0.3726	43	11	12	Adadelta	0.9239
155	sigmoid	tanh	softsign	117	0.352	0.2095	5	30	3	0.2429	29	51	6	Adamax	0.7408
156	elu	elu	selu	128	0.1721	0.4128	9	39	2	0.3824	39	44	11	RMSprop	0.4999
157	elu	softsign	tanh	111	0.4408	0.4206	6	69	4	0.3264	53	24	3	Adadelta	0.9083
158	softplus	softsign	sigmoid	132	0.03249	0.3181	6	38	12	0.1263	57	52	11	RMSprop	0.5001
159	elu	softplus	tanh	39	0.4238	0.2308	8	28	8	0.9342	54	28	4	SGD	0.5
160	LeakyReLU	elu	LeakyReLU	112	0.1494	0.3173	3	27	11	0.3778	62	33	13	Adadelta	0.9221
161	LeakyReLU	selu	softplus	67	0.3282	0.3123	8	64	10	0.883	61	63	8	Adam	0.5
162	softplus	LeakyReLU	softsign	35	0.2278	0.488	6	62	9	0.4416	29	12	6	RMSprop	0.5
163	selu	sigmoid	relu	54	0.02065	0.295	4	82	5	0.7224	21	46	15	Adagrad	0.4999
164	selu	elu	sigmoid	61	0.007987	0.02023	11	86	8	0.3065	18	15	8	Adamax	0.8789
165	selu	softplus	selu	82	0.4687	0.01601	16	35	6	0.05673	64	33	12	Adagrad	0.5
166	relu	relu	LeakyReLU	98	0.249	0.06255	7	90	12	0.9286	46	45	16	Adagrad	0.5
167	sigmoid	tanh	tanh	118	0.4683	0.175	5	6	15	0.1816	31	19	2	RMSprop	0.5
168	selu	selu	selu	76	0.1498	0.1847	14	98	9	0.4275	61	29	2	Nadam	0.5
169	softsign	tanh	softplus	55	0.1117	0.01956	13	6	3	0.5477	13	19	16	Nadam	0.4999
170	tanh	softsign	sigmoid	133	0.1295	0.1214	15	66	14	0.1563	20	9	9	Adamax	0.9051
171	sigmoid	sigmoid	softplus	95	0.1343	0.3171	9	13	7	0.9396	61	29	1	Adamax	0.5
172	sigmoid	selu	relu	32	0.1595	0.369	10	43	8	0.6997	34	56	16	Adam	0.4999
173	sigmoid	selu	tanh	59	0.4308	0.07067	13	53	6	0.8311	46	54	4	Adadelta	0.6704
174	selu	sigmoid	selu	112	0.1688	0.3775	8	52	3	0.6102	61	30	9	Adagrad	0.4999
175	sigmoid	relu	softplus	35	0.2863	0.3071	7	36	6	0.7437	11	35	7	Adamax	0.5
176	sigmoid	tanh	softplus	99	0.02393	0.02245	5	96	12	0.03158	46	36	7	Adam	0.5009
177	selu	softplus	sigmoid	43	0.2451	0.09475	16	58	10	0.3679	46	22	9	Adadelta	0.9356
178	LeakyReLU	sigmoid	softplus	107	0.04309	0.4625	7	85	11	0.2911	56	50	3	SGD	0.4999
179	softplus	elu	relu	20	0.4785	0.3873	7	96	7	0.786	49	61	11	Nadam	0.5001
180	LeakyReLU	selu	selu	122	0.4698	0.000829	4	93	7	0.8852	38	13	1	Nadam	0.5009
181	softsign	relu	sigmoid	107	0.04795	0.2061	13	27	9	0.3129	13	46	3	Adagrad	0.9143
182	sigmoid	softsign	softsign	106	0.399	0.1984	7	80	4	0.6715	28	34	5	Adam	0.5001
183	sigmoid	softsign	selu	112	0.0741	0.1252	10	57	11	0.3072	27	18	16	Nadam	0.5
184	LeakyReLU	LeakyReLU	LeakyReLU	83	0.09375	0.2922	6	62	15	0.9075	39	31	15	Adamax	0.5001
185	sigmoid	elu	sigmoid	123	0.4244	0.244	13	78	16	0.7103	45	18	7	Adagrad	0.6584
186	LeakyReLU	elu	elu	104	0.2968	0.313	8	64	6	0.3701	15	25	6	Adam	0.4999
187	relu	tanh	elu	27	0.4604	0.2097	16	65	5	0.3287	54	31	11	SGD	0.5001
188	softplus	sigmoid	elu	108	0.3196	0.4762	13	90	4	0.3717	25	47	12	Nadam	0.5
189	softplus	softsign	selu	132	0.3133	0.213	12	55	5	0.5548	18	16	11	Adam	0.5
190	relu	selu	LeakyReLU	40	0.16	0.17	20	28	14	0.583	38	12	14	Adadelta	0.9396
191	sigmoid	relu	LeakyReLU	98	0.2285	0.04088	4	42	15	0.7458	59	29	11	Nadam	0.4999
192	tanh	softsign	sigmoid	133	0.2877	0.1626	7	79	11	0.7739	36	36	16	Adagrad	0.9068
193	selu	tanh	sigmoid	61	0.0116	0.114	2	10	14	0.1396	17	35	3	RMSprop	0.5
194	sigmoid	relu	softsign	70	0.2408	0.3733	7	79	6	0.354	23	31	16	Ftrl	0.5
195	softsign	elu	elu	62	0.3584	0.2945	2	65	11	0.1297	14	21	2	Ftrl	0.5472
196	softsign	tanh	tanh	125	0.2617	0.4043	13	46	3	0.8458	48	61	3	Ftrl	0.7711
197	softsign	sigmoid	relu	138	0.4611	0.2597	13	68	15	0.9256	64	9	13	Adamax	0.5
198	sigmoid	LeakyReLU	relu	23	0.01635	0.05767	10	30	5	0.2794	15	17	13	RMSprop	0.5001
199	softplus	sigmoid	elu	77	0.2164	0.08608	16	61	13	0.4081	52	14	4	Adam	0.4999
200	elu	LeakyReLU	softplus	87	0.4599	0.3602	10	44	13	0.563	34	18	2	Ftrl	0.5007
201	tanh	selu	sigmoid	32	0.2544	0.21	14	64	5	0.4299	10	14	4	SGD	0.5001
202	softsign	LeakyReLU	sigmoid	21	0.4288	0.1571	9	25	10	0.8828	53	60	8	SGD	0.5
203	tanh	selu	sigmoid	92	0.1398	0.3254	15	90	12	0.07743	29	22	4	Adagrad	0.9196
204	sigmoid	relu	LeakyReLU	74	0.3227	0.2713	10	13	11	0.8025	8	52	5	Adamax	0.4999
205	sigmoid	tanh	sigmoid	107	0.1657	0.1384	11	66	11	0.4398	24	25	6	Adagrad	0.9185
206	tanh	selu	elu	72	0.3707	0.06403	3	93	7	0.7651	30	34	6	Nadam	0.5
207	softsign	tanh	sigmoid	49	0.4653	0.4466	3	54	7	0.3289	47	21	3	RMSprop	0.5
208	softplus	softplus	softplus	105	0.1837	0.2149	9	51	6	0.135	18	42	14	Adadelta	0.9023
209	relu	softplus	softsign	129	0.1357	0.3636	11	46	15	0.724	44	33	11	SGD	0.5
210	sigmoid	sigmoid	selu	112	0.06535	0.09026	13	52	10	0.3513	36	62	12	SGD	0.5
211	sigmoid	selu	sigmoid	139	0.01366	0.4026	11	88	9	0.3873	30	22	11	Adadelta	0.9284
212	sigmoid	LeakyReLU	selu	68	0.363	0.03705	4	35	4	0.4432	20	52	2	RMSprop	0.4999
213	sigmoid	softplus	LeakyReLU	75	0.4956	0.0603	5	49	14	0.4854	22	32	7	Adadelta	0.9054
214	relu	elu	LeakyReLU	110	0.01861	0.3239	7	40	5	0.5941	43	56	6	RMSprop	0.5
215	softsign	sigmoid	sigmoid	61	0.3704	0.4621	4	51	3	0.02806	40	16	13	Nadam	0.7152
216	softplus	relu	elu	63	0.2684	0.18	3	75	6	0.884	13	57	7	Adamax	0.5001
217	elu	softsign	softsign	136	0.1845	0.3731	13	44	9	0.666	28	62	1	RMSprop	0.5
218	selu	softsign	LeakyReLU	115	0.02155	0.3345	15	59	9	0.2079	14	40	12	Adagrad	0.5001
219	sigmoid	softsign	softsign	37	0.07834	0.2357	5	34	11	0.4983	18	8	1	Nadam	0.5
220	relu	selu	tanh	110	0.3181	0.3434	11	84	2	0.4663	64	43	2	Adadelta	0.8965
221	softplus	selu	elu	110	0.0977	0.3694	13	32	13	0.2604	56	40	5	Adadelta	0.9075
222	selu	relu	selu	94	0.2561	0.2127	13	60	3	0.6102	61	22	7	RMSprop	0.5
223	sigmoid	selu	relu	65	0.4735	0.1846	2	39	9	0.5956	42	51	12	Nadam	0.5001
224	elu	tanh	LeakyReLU	29	0.1237	0.4208	9	23	6	0.02632	33	26	6	Adadelta	0.9002
225	tanh	softplus	softplus	27	0.2632	0.2467	12	89	14	0.2849	39	49	13	RMSprop	0.5
226	elu	tanh	softsign	47	0.4526	0.4392	15	16	10	0.02637	62	44	15	Ftrl	0.5473
227	selu	selu	LeakyReLU	76	0.0177	0.1945	3	9	9	0.6874	44	45	13	Adadelta	0.8906
228	LeakyReLU	selu	tanh	135	0.3071	0.3798	14	100	15	0.9828	18	39	6	Adagrad	0.5
229	selu	relu	softsign	80	0.2743	0.1508	3	60	13	0.7682	22	59	6	Nadam	0.5
230	tanh	relu	sigmoid	92	0.0839	0.2963	13	90	3	0.2883	47	13	6	RMSprop	0.5
231	selu	softplus	sigmoid	91	0.1402	0.4809	2	39	8	0.1798	13	44	14	Adagrad	0.4999
232	LeakyReLU	sigmoid	LeakyReLU	27	0.4904	0.2282	7	65	2	0.4105	43	56	7	Ftrl	0.5
233	LeakyReLU	sigmoid	sigmoid	103	0.3189	0.1586	3	75	7	0.7765	56	45	11	Adadelta	0.9311
234	softsign	LeakyReLU	relu	68	0.064	0.2827	15	97	7	0.6654	42	43	13	Nadam	0.5001
235	elu	softsign	LeakyReLU	125	0.1608	0.2605	2	43	3	0.1059	45	26	12	Nadam	0.5
236	softsign	relu	sigmoid	69	0.4962	0.02624	11	75	16	0.7116	8	21	16	Adagrad	0.5841
237	softsign	softsign	tanh	114	0.325	0.1155	10	59	7	0.8352	54	37	8	Ftrl	0.7381
238	selu	sigmoid	softplus	94	0.4637	0.395	5	35	12	0.3756	58	34	5	Adadelta	0.9106
239	sigmoid	softplus	elu	56	0.368	0.2866	4	63	2	0.7815	23	18	12	Adadelta	0.9217
240	sigmoid	tanh	selu	93	0.09844	0.3144	9	49	8	0.867	49	28	1	RMSprop	0.5
241	tanh	selu	sigmoid	100	0.448	0.08714	6	8	11	0.5194	17	44	8	Adam	0.6147
242	softsign	softplus	relu	120	0.2873	0.09326	10	62	15	0.2713	38	26	15	Nadam	0.5
243	sigmoid	elu	softplus	70	0.4256	0.4359	6	24	8	0.3911	54	14	10	Adam	0.4999
244	relu	sigmoid	sigmoid	33	0.402	0.157	11	86	14	0.6356	22	9	11	Adagrad	0.6704
245	softsign	LeakyReLU	relu	108	0.1727	0.07877	16	11	5	0.8693	34	35	14	Adamax	0.5001
246	tanh	softplus	selu	102	0.2941	0.3382	9	76	7	0.7913	32	26	13	SGD	0.4999
247	softsign	elu	softplus	38	0.01892	0.2404	11	91	11	0.3937	63	52	13	Adadelta	0.9358
248	relu	sigmoid	softplus	112	0.4196	0.3225	10	71	13	0.5869	30	18	1	SGD	0.4999
249	elu	relu	elu	130	0.3687	0.2657	10	96	16	0.5201	44	37	4	Adadelta	0.935
250	relu	elu	softplus	87	0.1418	0.02927	6	68	11	0.1294	31	43	12	Adadelta	0.9292
251	tanh	elu	relu	131	0.1692	0.0953	7	72	7	0.3423	43	13	12	Nadam	0.4999
252	elu	softsign	softplus	74	0.4299	0.09439	10	38	10	0.2112	29	22	14	Adagrad	0.5001
253	softsign	softsign	sigmoid	26	0.39	0.1001	3	21	5	0.01788	32	19	11	Adadelta	0.8907
254	sigmoid	relu	LeakyReLU	23	0.2793	0.2825	14	23	14	0.996	60	50	10	Adamax	0.5001
255	sigmoid	sigmoid	relu	68	0.1191	0.2215	11	13	9	0.393	23	40	6	Adamax	0.4999
256	LeakyReLU	softsign	selu	36	0.2149	0.003288	7	47	4	0.7053	27	18	16	Ftrl	0.8742
257	softplus	elu	sigmoid	110	0.009722	0.3382	13	49	11	0.1724	47	28	2	RMSprop	0.4999
258	tanh	softplus	softsign	44	0.06839	0.1863	13	13	11	0.3004	26	11	10	Adagrad	0.6424
259	selu	softplus	LeakyReLU	129	0.03134	0.378	16	76	11	0.9301	15	21	4	Adamax	0.4999
260	selu	LeakyReLU	selu	117	0.1241	0.1997	11	23	15	0.07461	17	22	15	Adam	0.4999
261	softsign	LeakyReLU	selu	77	0.3933	0.3014	13	11	15	0.5458	21	44	11	Nadam	0.5001
262	sigmoid	softplus	sigmoid	46	0.04452	0.04207	13	98	9	0.4093	10	36	9	Adamax	0.7328
263	selu	softplus	tanh	55	0.2399	0.09335	9	65	15	0.02293	31	51	12	Adamax	0.9233
264	tanh	sigmoid	tanh	59	0.3716	0.4354	5	51	8	0.2968	57	14	1	Adadelta	0.9178
265	sigmoid	tanh	softplus	129	0.2924	0.2615	12	74	9	0.29	37	31	5	Adamax	0.6467
266	elu	elu	softplus	59	0.3734	0.1666	5	23	12	0.2803	22	59	10	Adam	0.5
267	tanh	relu	elu	132	0.1053	0.2469	8	51	11	0.6795	56	17	10	Adamax	0.5
268	softplus	sigmoid	sigmoid	111	0.03797	0.01689	9	88	13	0.1392	41	31	6	Adamax	0.9092
269	tanh	sigmoid	elu	135	0.1448	0.4092	14	67	4	0.5864	27	16	11	Adagrad	0.5
270	elu	elu	relu	118	0.1414	0.3318	10	37	4	0.8688	12	30	1	Adadelta	0.9383
271	softplus	sigmoid	selu	115	0.4633	0.1839	2	54	13	0.5886	49	18	6	Adagrad	0.5001
272	relu	softplus	softsign	55	0.1947	0.4937	8	63	13	0.1754	34	50	11	Adamax	0.9058
273	tanh	tanh	softsign	28	0.2537	0.2679	6	21	6	0.01	33	23	8	Adadelta	0.7695
274	selu	softsign	softsign	54	0.2402	0.1522	9	61	14	0.2136	30	49	10	Nadam	0.5
275	relu	tanh	relu	107	0.1517	0.05199	11	65	12	0.4604	24	26	5	Adagrad	0.5
276	elu	LeakyReLU	softsign	90	0.1098	0.194	13	36	2	0.02138	52	29	4	Adadelta	0.8714
277	elu	tanh	tanh	39	0.2121	0.3741	6	34	13	0.2947	43	16	6	Adadelta	0.9326
278	sigmoid	selu	sigmoid	42	0.2129	0.06985	6	72	8	0.01137	27	38	11	Adagrad	0.9266
279	tanh	softsign	softplus	94	0.3517	0.03177	10	50	9	0.344	35	21	12	Adamax	0.6438
280	elu	selu	softplus	135	0.2866	0.1007	7	72	4	0.9003	20	16	11	Adamax	0.5
281	elu	softsign	softsign	131	0.04623	0.2465	14	51	4	0.8699	51	14	11	Adamax	0.5
282	sigmoid	softplus	relu	133	0.1034	0.2202	4	100	8	0.7675	9	60	9	Adagrad	0.5
283	selu	sigmoid	sigmoid	23	0.319	0.3555	8	99	16	0.4727	58	29	11	Adadelta	0.9266
284	sigmoid	elu	tanh	62	0.07247	0.2767	15	11	12	0.4087	27	11	10	Nadam	0.5
285	tanh	tanh	LeakyReLU	127	0.3143	0.3276	12	93	3	0.9122	21	64	14	Nadam	0.4999
286	softsign	softsign	sigmoid	108	0.4211	0.1066	6	89	14	0.2079	49	22	2	SGD	0.4999
287	sigmoid	softsign	relu	123	0.2702	0.06909	3	12	7	0.3921	53	31	6	Adamax	0.5
288	softplus	sigmoid	softplus	88	0.03063	0.1134	11	70	7	0.06583	60	27	7	Adagrad	0.5832
289	selu	sigmoid	softsign	32	0.2504	0.4698	9	40	10	0.8716	16	27	13	SGD	0.5
290	LeakyReLU	softplus	softsign	104	0.0711	0.005659	7	47	9	0.1345	9	12	3	RMSprop	0.5
291	softsign	relu	relu	117	0.2537	0.4487	13	24	13	0.4284	29	38	7	Adamax	0.5001
292	selu	LeakyReLU	sigmoid	121	0.4204	0.2203	14	74	10	0.8877	8	61	13	Adagrad	0.4999
293	softplus	LeakyReLU	softplus	93	0.3338	0.3027	11	62	11	0.8008	20	49	13	Adadelta	0.9016
294	relu	softplus	elu	98	0.2075	0.4608	15	38	11	0.728	58	24	7	Nadam	0.5
295	relu	LeakyReLU	softplus	140	0.04266	0.3854	2	57	9	0.9279	30	54	6	Ftrl	0.5
296	sigmoid	softsign	selu	134	0.2062	0.2075	3	67	10	0.9272	51	39	11	SGD	0.4999
297	selu	LeakyReLU	sigmoid	40	0.04818	0.2455	3	34	15	0.8042	9	31	16	Nadam	0.5524
298	LeakyReLU	tanh	relu	30	0.296	0.05701	13	10	13	0.3856	37	14	4	Nadam	0.5001
299	relu	relu	elu	131	0.1369	0.4567	14	81	5	0.5596	33	57	6	RMSprop	0.4999
300	sigmoid	relu	sigmoid	134	0.186	0.444	13	52	11	0.1223	20	53	10	Nadam	0.5001

### Sheet: Sheet 3
Sheet 3: Hyperparameter Optimization of XGboost
Iterations	eta	subsample	max_depth	gamma	reg_alpha	reg_lambda	colsample_bytree	min_child_weight	Accuracy
1	0.00187273	0.59533	2	8.66139	86.9778	0.452398	0.988456	9.99883	93.2
2	0.0877397	0.702764	2	6.92245	87.9995	0.553269	0.861489	8.26812	93.65
3	0.00144101	0.749855	7	3.09563	129.256	0.393185	0.956345	5.25193	92.73
4	0.000932443	0.674577	4	1.18196	133.225	0.907218	0.783093	9.26972	74.08
5	0.000345357	0.610613	1	8.0498	52.2188	0.943793	0.514342	7.82044	83.26
6	0.00670593	0.979133	3	6.56927	168.843	0.776407	0.707312	9.24267	79.71
7	0.00564088	0.97431	4	4.02643	87.9798	0.947273	0.941302	7.30456	75.14
8	0.0400096	0.972154	7	4.76335	133.881	0.101677	0.673275	4.82939	86.2
9	0.00244571	0.830621	1	5.98393	99.2025	0.285068	0.732975	8.67167	77.32
10	0.00281087	0.738458	3	4.52617	99.7588	0.651996	0.995473	2.63811	82.79
11	0.000311151	0.6092	5	3.81574	133.459	0.680365	0.850979	5.82303	82.27
12	0.00747317	0.832803	3	6.1408	120.686	0.780079	0.797949	2.27209	70.72
13	0.0369214	0.806968	8	3.12975	126.22	0.541456	0.734479	9.99128	76.75
14	0.00128809	0.755069	8	4.47174	102.67	0.486616	0.591485	0.100429	89.75
15	0.000843024	0.600786	4	5.74349	140.73	0.699917	0.858613	3.45195	89.9
16	0.0491497	0.729866	2	2.84015	87.1764	0.154122	0.526759	3.82788	92.5
17	0.000342377	0.673522	7	3.76426	171.701	0.854784	0.552247	0.890761	88.24
18	0.00941006	0.651764	6	7.76542	114.046	0.0980705	0.503928	0.514819	84.84
19	0.034075	0.898582	7	3.31755	116.59	0.832865	0.629107	1.26788	81.47
20	0.00824267	0.671116	1	1.96977	58.3801	0.346366	0.713369	0.384405	70.08
21	0.0979028	0.905644	3	8.18584	129.316	0.434928	0.568852	3.25339	77.36
22	0.000458996	0.529413	1	4.85144	150.436	0.745	0.611844	6.05647	93.59
23	0.000104214	0.947729	5	1.83036	131.638	0.728648	0.786336	7.20819	71.82
24	0.000246627	0.625553	3	5.15961	126.47	0.0577189	0.740751	2.38919	91.94
25	0.000912521	0.701372	2	3.95167	80.7511	0.727959	0.983591	3.70704	82.87
26	0.00772528	0.560981	5	2.86818	149.223	0.601536	0.71225	2.02779	70.27
27	0.000133958	0.636801	4	3.35979	153.699	0.270618	0.733131	7.54283	73.91
28	0.0121567	0.609868	1	7.4922	118.306	0.742871	0.886319	4.56845	85.66
29	0.0273551	0.950915	7	7.78091	95.0199	0.689191	0.993627	3.11263	83.44
30	0.00386792	0.714678	1	2.15711	91.5173	0.819462	0.519212	6.96007	89.04
31	0.0288803	0.956609	8	8.13684	167.465	0.0277497	0.704487	1.48825	82.64
32	0.0363421	0.931278	4	3.58425	73.1652	0.427754	0.569189	4.03711	71.17
33	0.0999249	0.595975	2	3.68177	70.6917	0.0114962	0.616566	1.00865	88.29
34	0.00111013	0.655665	3	3.27719	153.424	0.270265	0.705559	0.506593	72.82
35	0.00798772	0.713162	1	2.60233	139.334	0.931911	0.723562	9.76777	85.41
36	0.00297085	0.924953	4	7.39888	156.573	0.122623	0.818931	3.40555	86.26
37	0.000618314	0.767101	5	5.21534	67.1156	0.521611	0.72088	4.50588	88.72
38	0.000541927	0.755358	6	6.49598	68.965	0.217627	0.918141	3.70225	70.26
39	0.0033992	0.956259	3	4.37933	140.266	0.0248765	0.550247	7.91563	82.23
40	0.0194879	0.607561	7	3.99696	164.012	0.203258	0.661371	4.52897	77.62
41	0.0734319	0.918756	6	3.32712	49.9662	0.445886	0.733099	9.7734	78.06
42	0.00194057	0.509821	7	5.31108	171.318	0.876307	0.916661	4.54019	71.36
43	0.0259325	0.69146	8	3.90311	99.7441	0.0270479	0.683429	0.00426254	80.99
44	0.0108935	0.860933	5	3.85193	151.818	0.571652	0.844899	9.74592	82.11
45	0.000678082	0.712973	1	7.84687	53.2876	0.322037	0.630374	9.88977	81.78
46	0.00490774	0.570127	3	3.57325	58.9545	0.941914	0.763261	4.53112	90.08
47	0.00281838	0.754902	4	6.63016	79.9058	0.798937	0.702	6.22857	82.37
48	0.000720982	0.723925	6	8.43498	103.26	0.111904	0.51451	1.46064	74.03
49	0.0013477	0.916503	6	5.3694	138.608	0.0253097	0.994198	9.01418	79.74
50	0.0195382	0.51758	5	4.46992	166.119	0.480448	0.760432	6.10022	77.15
51	0.000586209	0.88801	8	6.98281	49.2204	0.711908	0.564469	9.15635	75.39
52	0.000199455	0.97163	4	8.2964	175.29	0.537757	0.681212	2.36879	92.26
53	0.000242768	0.715162	6	1.11836	46.4082	0.859237	0.741384	2.71104	81.87
54	0.00324163	0.934887	4	6.63446	134.442	0.57099	0.962802	1.15269	78.94
55	0.00123354	0.66278	7	3.65384	174.266	0.0895716	0.945727	4.72824	75.88
56	0.00157344	0.917021	6	4.63533	154.917	0.671305	0.656986	8.46727	84.38
57	0.00123022	0.713521	1	1.91061	145.339	0.889155	0.903419	9.02169	72.9
58	0.00197212	0.762732	5	4.85649	171.802	0.878994	0.882237	3.35967	79.93
59	0.00199345	0.914811	6	4.96946	127.298	0.597167	0.555454	5.16671	75.32
60	0.0893757	0.688002	2	8.0565	171.637	0.92434	0.524574	4.86755	83.09
61	0.000116527	0.688874	4	3.87568	48.8737	0.153832	0.785677	6.18626	79.08
62	0.0273774	0.811796	1	8.69607	44.037	0.345569	0.710531	0.674856	76.05
63	0.0641042	0.57536	7	8.72618	133.058	0.812871	0.825781	1.5578	91.69
64	0.00355689	0.576458	5	7.10132	109.785	0.415365	0.743912	1.00452	84.29
65	0.000126995	0.504793	3	3.37742	40.6522	0.614069	0.665688	8.67506	92.03
66	0.000143413	0.924424	4	7.46143	41.4122	0.739104	0.55073	7.3136	70.57
67	0.0161232	0.522384	2	7.45587	61.3432	0.33323	0.869287	7.14236	92.92
68	0.000391881	0.711022	8	1.2146	51.0756	0.354096	0.861158	4.7527	86.89
69	0.00293938	0.574109	5	1.47077	146.843	0.963055	0.524713	4.55727	92.28
70	0.0168107	0.672263	5	8.18102	46.6985	0.102734	0.698815	8.29144	77.87
71	0.00129269	0.716055	2	7.23972	96.0366	0.0553378	0.8853	7.8751	91.77
72	0.00172813	0.836938	2	3.33315	161.8	0.0177781	0.61811	1.9749	92.46
73	0.000103208	0.51754	6	4.91255	136.518	0.0835752	0.547398	7.39464	75.94
74	0.0222713	0.91075	6	6.3917	149.468	0.02399	0.832429	4.76529	94.08
75	0.0387277	0.693744	5	1.64755	160.488	0.380236	0.622198	9.80921	78.94
76	0.00026148	0.733056	2	2.14951	73.8686	0.386625	0.69174	1.53843	80.49
77	0.00143626	0.984073	6	6.6697	48.2702	0.498609	0.616754	2.71196	85.34
78	0.00619155	0.567119	1	3.96197	156	0.301182	0.832534	2.70357	75.2
79	0.00579893	0.608459	5	4.73046	43.7512	0.127259	0.831036	8.22001	70.27
80	0.0848622	0.700794	6	6.58963	125.151	0.714874	0.652608	8.83736	91.59
81	0.0614287	0.605731	1	1.4438	133.331	0.176942	0.790594	2.6884	90
82	0.0290436	0.715325	2	3.22831	145.97	0.145842	0.59829	1.39748	85.04
83	0.00615921	0.540065	3	4.32586	112.581	0.141653	0.692341	3.82268	82.89
84	0.00177263	0.578393	4	7.85769	41.0173	0.274263	0.57903	0.092389	78.58
85	0.000621051	0.512369	5	7.81163	147.662	0.90895	0.586382	2.38747	85.74
86	0.000350265	0.53969	7	3.00741	86.2442	0.251573	0.75397	5.91511	84.28
87	0.0103304	0.674434	6	8.66163	167.787	0.8069	0.590795	5.17087	81.09
88	0.00025438	0.728241	7	1.06585	42.757	0.406387	0.978303	3.36215	76.63
89	0.00159596	0.830494	5	8.23572	87.3004	0.340644	0.523338	1.57867	86.78
90	0.000134778	0.819417	4	4.22934	93.1815	0.888135	0.574909	5.69548	73.14
91	0.0778403	0.66544	1	3.65621	41.6712	0.359864	0.666113	2.49269	89.27
92	0.000798958	0.517665	8	6.83393	133.889	0.300016	0.596438	1.09715	79.64
93	0.00446389	0.67923	2	2.88958	88.6829	0.00528123	0.566385	4.25783	83.5
94	0.00306767	0.593011	2	8.67266	110.794	0.488425	0.854562	1.78722	83.34
95	0.0671314	0.806029	4	3.63621	148.315	0.847548	0.516392	8.46309	89.34
96	0.000126107	0.521882	6	3.38042	42.8184	0.669447	0.796494	9.93477	73.82
97	0.0001145	0.804186	6	3.19321	73.869	0.207532	0.997582	9.23617	86.66
98	0.0203697	0.511987	4	1.67788	102.511	0.736414	0.543569	6.78527	75.29
99	0.000708558	0.817203	7	3.65899	122.484	0.621366	0.518226	4.51336	90.78
100	0.00107061	0.906781	4	3.74881	62.8851	0.992538	0.60719	5.98865	90.44

### Sheet: Sheet 4
Sheet 4: Ten fold Random Independent Trials (Dataset A)
Fold	Accuracy	Sensitivity	Specificity	AUC
1	94.08	94.31	93.85	0.943858
2	93.83	93.55	94.11	0.939759
3	93.71	94.08	93.34	0.937944
4	93.65	94.36	92.94	0.936521
5	93.74	93.7	93.78	0.937173
6	93.82	93.94	93.7	0.937281
7	93.07	94.17	91.97	0.929385
8	93.28	94.28	92.28	0.933711
9	93.42	93.9	92.94	0.935188
10	93.35	93.6	93.1	0.933475
Average	93.595	93.989	93.201	0.93643

### Sheet: Sheet 5
Sheet 5: Ten fold Random Independent Trials (Dataset B)
Fold	Accuracy	Sensitivity	Specificity	AUC
1	98.0459	97.5361	98.5556	0.977937
2	97.3115	95.7192	98.9039	0.972639
3	97.4071	97.2532	97.561	0.974635
4	97.3612	96.9072	97.8151	0.97422
5	97.6699	97.4359	97.9039	0.977129
6	97.454	96.7851	98.1229	0.977614
7	97.121	96.5776	97.6644	0.973417
8	97.3851	96.4167	98.3536	0.974587
9	97.577	98.0525	97.1014	0.976467
10	97.4966	97.3289	97.6644	0.973549
Average	97.4829	97.0012	97.9646	0.975219
